# BTK dynamics and function are differentially influenced by distinct covalent inhibitor warhead chemistries

**DOI:** 10.64898/2026.05.07.723540

**Authors:** Raji E. Joseph, Robert G. Britton, David Yin-wei Lin, Julien Roche, Jeffrey A. Purslow, D. Bruce Fulton, Poowadon Fukasem, M. Paul Gleeson, Martin J. S. Dyer, Thomas E. Wales, Amy H. Andreotti

## Abstract

Covalent inhibitors are rapidly becoming the standard of care for treatment of a range of disease states. Covalent inhibitors bind irreversibly to their target using a reactive electrophile (or ‘warhead’). Acrylamide and 2-butynamide are the most commonly used cysteine targeting electrophiles. These warheads are chosen for their efficient and selective modification of the protein and are presumed to be otherwise functionally inert. Using a panel of BTK covalent inhibitors (Tirabrutinib, Acalabrutinib, Ibrutinib and Zanubrutinib), we show that the 2-butynamide warhead on Tirabrutinib and Acalabrutinib, unlike the acrylamide warhead on Ibrutinib and Zanubrutinib, induces conformational heterogeneity in key regions required for BTK signaling. Tirabrutinib or Acalabrutinib bound BTK adopt multiple conformational states that are in dynamic exchange, show increased binding to the substrate PLC_γ_ and are less effective at inhibiting PLC_γ_ signaling when compared to Ibrutinib. Swapping only the warheads between Tirabrutinib and Ibrutinib leads to a corresponding switch in BTK dynamics and inhibitor efficacy. The unanticipated warhead-specific allosteric effects raise interesting possibilities regarding inhibitor-specific mechanisms of resistance.
