## Supplemental Data File 4 for "BTK dynamics and function are differentially influenced by distinct covalent inhibitor warhead chemistries"

### Sheet: Fig2c
BTK kinase pull-down assay with PLCg2
	Intensities
DMSO	3378198	2218591	6283450
Ibrutinib	2651668	3711784	6393704
Zanubrutinib	2817325	2619537	8834410
Acalabrutinib	6002512	5920308	15197316
Tirabrutinib	7867345	9226961	14056619
Normalization
DMSO	1.27399	0.597716	1
Ibrutinib	1	1	1
Zanubrutinib	1.06247	0.705735	1.38174
Acalabrutinib	2.26367	1.595	2.37692
Tirabrutinib	2.96694	2.48586	2.19851

### Sheet: Fig3b
PLCg2 phosphorylation comparison between Ibrutinib versus Tirabrutinib
Set 1	Intensities				Normalization with DMSO
min of stimulation	DMSO	Ibrutinib	Tirabrutinib		DMSO	Ibrutinib	Tirabrutinib
0	282620	187008	181480		1	1	1
1	4913244	537556	752828		17.3846	2.87451	4.14827
2	5250016	660904	739004		18.5762	3.53409	4.0721
5	3675048	224932	698284		13.0035	1.20279	3.84772
Set 2					Normalization with DMSO
min of stimulation	DMSO	Ibrutinib	Tirabrutinib		DMSO	Ibrutinib	Tirabrutinib
0	126020	123680	146228		1	1	1
1	4155960	364804	1027996		32.9786	2.94958	7.03009
2	4083156	710332	1244596		32.4009	5.74331	8.51134
5	3549860	155784	2438804		28.169	1.25957	16.6781
Set 3					Normalization with DMSO
min of stimulation	DMSO	Ibrutinib	Tirabrutinib		DMSO	Ibrutinib	Tirabrutinib
0	68044	78340	66000		1	1	1
1	1390576	344104	520620		20.4364	4.39244	7.88818
2	1427140	336004	590120		20.9738	4.28905	8.94121
5	1999308	410812	870856		29.3826	5.24396	13.1948

### Sheet: Fig3c
Calcium flux assay comparison between Ibrutinib versus Tirabrutinib
Ibrutinib
	Conc (nM)	% inhibition
	0	0	0	0	0	0
	0.01	-3.12121	25.7853	-22.3499	9.48318	9.48318
	0.1	2.19295	24.276	27.9542	12.3149	-24.203
	1	-8.99204	29.0507	-1.27793	10.213	22.0713
	10	57.4926	54.5082	55.6123	71.393	48.4568
	50	26.2559	71.8739	69.1046	71.7726	60.8887
	100	46.5944	73.4579	69.086	60.3194	64.338
	500	66.2499	72.3158	78.7531	73.1717	69.3651
	1000	74.1867	77.9227	86.8165	72.8963	71.7763
	10000	70.3072	82.9901	85.1384	96.826	85.5626
IC50		20.1802	3.0681	6.6889	3.2096	4.979
pIC50		7.69507	8.51313	8.17465	8.49355	8.30286
Mean pIC50		8.23585
IC50		5.80963
Tirabrutinib
	Conc (nM)	% inhibition
	0	0	0	0	0	0	0
	0.01	11.9319	20.5085	9.67162	18.4856	23.3723	7.59509
	0.1	21.4739	25.18	23.8286	5.21133	7.97278	18.3845
	1	4.43201	9.14729	12.1084	5.42451	27.8359	10.7413
	10	46.6839	20.43	19.3583	31.7099	37.446	19.8044
	50	59.2704	39.7781	50.5304	45.1441	44.2747	41.0984
	100	26.1891	47.0923	58.2085	59.1878	58.6649	28.1166
	500	43.7879	56.7456	63.4301	66.3863	62.4223	61.4818
	1000	56.7085	59.2704	69.2743	66.4795	52.2792	64.8912
	10000	63.6144	72.0796	81.2794	80.6399	71.9025	67.3555
IC50		38.47	86.3671	39.1156	31.5033	44.1873	95.3265
pIC50		7.41488	7.06365	7.40765	7.50164	7.3547	7.02079
Mean pIC50		7.29389
IC50		5.08294e-08

### Sheet: Fig3e
PLCg2 phosphorylation comparison between Ibrutinib versus 2-butynamide-Ibrutinib
Set 1	Intensities				Normalization with DMSO
min of stimulation	DMSO	Ibrutinib	2-butynamide Ibrutinib		DMSO	Ibrutinib	2-butynamide Ibrutinib
0	159148	150720	156448		1	1	1
1	1333376	298660	514984		8.37821	1.98156	3.29173
2	1056484	452392	1064312		6.63837	3.00154	6.80298
5	1838088	448476	1783096		11.5496	2.97556	11.3974
Set 2					Normalization with DMSO
min of stimulation	DMSO	Ibrutinib	2-butynamide Ibrutinib		DMSO	Ibrutinib	2-butynamide Ibrutinib
0	81380	78760	77004		1	1	1
1	1825956	899384	1204968		22.4374	11.4193	15.6481
2	3394072	853252	1096648		41.7065	10.8336	14.2414
5	3453848	850600	1032324		42.441	10.7999	13.4061
Set 3					Normalization with DMSO
min of stimulation	DMSO	Ibrutinib	2-butynamide Ibrutinib		DMSO	Ibrutinib	2-butynamide Ibrutinib
0	156336	163976	181300		1	1	1
1	3197720	942560	2085004		20.4542	5.74816	11.5003
2	4605100	1511136	3356840		29.4564	9.21559	18.5154
5	5402552	1694228	3063552		34.5573	10.3322	16.8977

### Sheet: Fig3f
Calcium flux assay comparison between Ibrutinib versus 2-butynamide-Ibrutinib analog
Ibrutinib
	Conc (nM)	% inhibition
	0	0	0	0	0	0
	0.01	-3.12121	25.7853	-22.3499	9.48318	9.48318
	0.1	2.19295	24.276	27.9542	12.3149	-24.203
	1	-8.99204	29.0507	-1.27793	10.213	22.0713
	10	57.4926	54.5082	55.6123	71.393	48.4568
	50	26.2559	71.8739	69.1046	71.7726	60.8887
	100	46.5944	73.4579	69.086	60.3194	64.338
	500	66.2499	72.3158	78.7531	73.1717	69.3651
	1000	74.1867	77.9227	86.8165	72.8963	71.7763
	10000	70.3072	82.9901	85.1384	96.826	85.5626
IC50		20.1802	3.0681	6.6889	3.2096	4.979
pIC50		7.69507	8.51313	8.17465	8.49355	8.30286
Mean pIC50		8.23585
IC50		5.80963
2-butynamide-Ibrutinib analog
	Conc (nM)	% inhibition
	0	0	0	0	0	0	0
	0.01	1.02797	-13.3937	0.0868	11.0274	26.4583	18.3838
	0.1	6.44543	-8.114	24.0465	11.7158	-16.8466	6.32778
	1	-7.73524	-18.7022	16.3908	-20.962	-8.78689	-7.95908
	10	7.87441	-4.21159	35.2544	5.36032	-3.36168	-20.3145
	50	48.58	34.9216	63.1394	62.0459	41.0409	12.1995
	100	58.4049	65.9679	65.8137	73.6852	35.6269	30.5738
	500	55.4322	40.7981	73.1422	72.941	60.5784	60.5784
	1000	72.3962	70.2671	64.1552	82.9281	71.7688	59.791
	10000	91.9197	93.0445	93.3602	93.4027	92.9785	89.6408
IC50		47.276	46.9159	31.3623	31.5279	168.54	272.134
pIC50		7.32536	7.32868	7.50359	7.5013	6.7733	6.56522
Mean pIC50		7.16624
IC50		68.1959

### Sheet: SuppFig3a
Calcium flux assay comparison between Tirabrutinib versus acrylamide-Tirabrutinib analog
Tirabrutinib
	Conc (nM)	% inhibition
	0	0	0	0	0	0	0
	0.01	11.9319	20.5085	9.67162	18.4856	23.3723	7.59509
	0.1	21.4739	25.18	23.8286	5.21133	7.97278	18.3845
	1	4.43201	9.14729	12.1084	5.42451	27.8359	10.7413
	10	46.6839	20.43	19.3583	31.7099	37.446	19.8044
	50	59.2704	39.7781	50.5304	45.1441	44.2747	41.0984
	100	26.1891	47.0923	58.2085	59.1878	58.6649	28.1166
	500	43.7879	56.7456	63.4301	66.3863	62.4223	61.4818
	1000	56.7085	59.2704	69.2743	66.4795	52.2792	64.8912
	10000	63.6144	72.0796	81.2794	80.6399	71.9025	67.3555
IC50		38.47	86.3671	39.1156	31.5033	44.1873	95.3265
pIC50		7.41488	7.06365	7.40765	7.50164	7.3547	7.02079
Mean pIC50		7.29389
IC50		5.08294e-08
acrylamide-Tirabrutinib
	Conc (nM)	% inhibition
	0	0	0	0	0	0	0
	0.01	7.69929	12.3774	-3.32778	13.6589	-4.41877	21.9033
	0.1	17.3526	-5.18419	0.16227	15.411	28.5421	11.6503
	1	3.20678	15.6819	-0.691678	-1.88383	25.4642	12.1566
	10	18.4665	17.2784	33.7262	40.937	32.0697	21.9965
	50	53.8125	54.9818	54.9818	54.2312	57.7555	52.9588
	100	46.6096	39.1469	50.6195	57.7288	55.2539	54.7209
	500	58.008	65.1737	52.3645	61.9027	61.0399	50.5337
	1000	54.6293	45.9413	45.3102	65.3303	59.0912	63.4616
	10000	53.4041	74.9385	73.4162	77.8285	69.4009	73.7179
IC50		12.0662	38.1261	7.6663	12.2327	4.0424	25.4209
pIC50		7.91843	7.41878	8.11541	7.91248	8.39336	7.59481
Mean pIC50		7.89221
IC50		1.28171e-08

### Sheet: SuppFigS3c
CETSA quantification
	Set 1					Set 2					Set 3
Temperature	40	43	46	48		40	43	46	48		40	43	46	48
DMSO	4290528	3146504	504004	187260		4273084	4380016	69196	97944		2827292	2911624	113596	75692
Ibrutinib	4853936	2396140	1656360	385616		4675892	2823984	583220	145452		4549952	3919980	923132	50688
2-butynamide-Ibrutinib analog	4793384	2611460	1538780	373812		3872828	1633932	397596	100728		3840820	4186552	445644	70556
DMSO	1	0.733361	0.117469	0.043645		1	1.02502	0.0161935	0.0229212		1	1.02983	0.0401784	0.0267719
Ibrutinib	1	0.493649	0.341241	0.079444		1	0.603946	0.124729	0.0311068		1	0.861543	0.202888	0.0111403
Ibrutinib analog	1	0.544805	0.321022	0.077985		1	0.421896	0.102663	0.0260089		1	1.09002	0.116028	0.01837
